# Comparative and population genomics analyses of the regulatory Transcription Factor (TF)-DNA interaction

**DOI:** 10.1101/2024.11.05.622057

**Authors:** Manas Joshi, Pablo Duchen, Adamandia Kapopoulou, Stefan Laurent

**Affiliations:** Max-Planck-Institut für Pflanzenzüchtungsforschung, Germany; Institute of Organismic and Molecular Evolution, Johannes Gutenberg University Mainz, Germany; Institute of Ecology and Evolution, University of Bern, Switzerland; Swiss Institute of Bioinformatics, Switzerland

## Abstract

Natural selection heavily influences the evolutionary trajectories of species by impacting their genotype to phenotype transitions. On the molecular level, these genotype to phenotype transitions are shaped by the regulatory sequences (RSs). In this study, we employed a combination of population and comparative genomics to investigate how natural selection affects specific RS classes involved in the regulatory transcription factor (TF)-DNA interactions. These interactions consist of two motifs, namely: TF-binding domains (TF-BDs) and TF-binding sites (TF-BSs). Using publicly available annotation data, we constructed the species-specific lists of the TF-BD and TF-BS regions. We also constructed a non-synonymous equivalent class for the TF-BS regions for making comparative analyses across the coding and non-coding regions. On applying some of the commonly used summary statistics, we found a consistent signal of purifying selection acting on TF-BDs, consistent with their functional importance. Interestingly, we also observed that non-coding TF-BS regions showed similar levels of constraint to that of coding regions for populations with large N_e_. Concerning positive selection, we showed that the regulatory motifs of large N_e_ species are, overall, subject to an increased intensity of positive selection. We found an overall positive correlation between the intensity of purifying and positive selection and the species-specific Ne, which is expected under drift-selection equilibrium. Finally, we contrasted the signal of positive selection in *H. sapiens* and *D. melanogaster* (outcrossing species) with *A. thaliana* (selfing species) and noted that selfing plays a key role in influencing the action of positive selection.
