## Supplementary tables for "Comparative and population genomics analyses of the regulatory Transcription Factor (TF)-DNA interaction"

### Sheet: (ST1)sapiens_BD_family_dist
Homo sapiens
BD family name	Identified entries
Homeobox(Homeobox_dom)	242
ZnF_NHR/GATA(Znf_hrmn_rcpt/Znf_NHR/GATA)	138
Wing Helix(WH_DNA-bd_sf)	122
bHLH(bHLH_dom/HLH_DNA-bd_sf)	111
High Mobility Group(HMG_box_dom/HMG_box_dom_sf)	62
bZIP(bZIP/bZIP_BACH/bZIP_Maf/bZIP_sf/PAR_bZIP)	53
Fork Head(Fork_head_dom/FOXM1/Foxc1/Foxi1)	49
Myb(SANT/Myb/Myb_dom/MYBL1/MYBL2)	35
Ets(Ets_dom/Ets_fam/Transform_prot_C-ets/Transform_prot_C-ets-2/ETV3/Elf4/Elf5/Elf3/EHF)	29
HTH(HTH_Psq/HTH_cenpB_DNA-bd_dom)	46
T-box(T-box_DNA-bd/T-box_sf/TF_T-box)	18
AT_hook	17
Znf_C2H2(Znf_C2H2_type/Znf_C2H2_sf)	17
ARID(ARID_dom/ARID_sf)	16
Est_rcpt(Est_rcpt/est-rel_rcp)	15
Histone_H1/H5_H15	15
POU(POU_dom/TF_POU_3/POU4-TF1-POU6F2/POU_dom_5/POU4F3)	23
CUT(CUT_dom)	13
ELM2(ELM2_dom)	13
PAX(PAX_fam)	13
Orange(Orange_dom)	12
THAP_Znf(THAP_Znf/THAP7/THAP8/THAP1/THAP_Znf_sf)	12
JmjN	10
E2F(E2F_WHTH_DNA-bd_dom/E2F/E2F-dp_heterodimer/E2F4/E2F5/Transcription_factor_E2F26)	10
FOG(ZF_CCHC_FOG/FOG)	10
NA-bd_OB_fold(NA-bd_OB_fold)	10
AP-1	9
MADSbox(TF_MADSbox_sf)	9
SAND(SAND_dom)	8
KRAB(KRAB/aKRAB)	8

### Sheet: (ST2)thaliana_BD_family_dist
Arabidopsis thaliana
BD family name	Identified entries
B3_DNA-bd(B3_DNA-bd, DNA-bd_pseudobarrel_sf, REM_fam, ARF_plant)	90
Homeobox (Homeobox_dom, HDZip_class_I_plant)	90
WRKY (WRKY_dom, WRKY_dom_sf, WRKY_plant)	80
Myb (Myb_dom_plants, Myb_dom, SANT/Myb, Response_reg_B-typ_pln)	79
MADSbox (TF_MADSbox, TF_MADSbox_sf)	53
bZIP (bZIP, bZIP46-like)	51
Znf_Dof (Znf_dof, Dof)	35
ERF (ERF_plant)	22
HSF (HSF_fam, HSF_DNA-bd_sf, WH_DNA-bd_sf)	21
RWP-RK (RWP-RK_dom, NLP)	14
CBFA_NFYB (CBFA_NFYB_dom, Histone-fold, Transc_fact_NFYB/HAP3)	10
Homeobox_ZF_HD	10
NFYA	10
Znf_LRP1 (Znf_LRP1, SHI)	10

### Sheet: (ST3)melano_BD_family_dist
Drosophila melanogaster
BD family name	Identified entries
Winged-Helix (WH_DNA-bd_sf, Ets_dom, Fork_head_dom)	21
HMG (HMG_box_dom, HMG_box_dom_sf)	12
AT hook (AT_hook_DNA-bd_motif)	11
Orange (Orange_dom)	11
bZIP (bZIP, bZIP_Maf, AP-1)	9
HTH (HTH_Psq)	9
PAX (PAX_fam, Paired_dom)	9

### Sheet: (ST4)BD_nonBD_variants
Variants	Region	Population & Species
243	BD	(CEU) H.sapiens
1731	non-BD	(CEU) H.sapiens
862	BD	(IB) A.thaliana
4266	non-BD	(IB) A.thaliana
492	BD	(NS) A.thaliana
2630	non-BD	(NS) A.thaliana
247	BD	(SWE) D.melanogaster
1165	non-BD	(SWE) D.melanogaster
386	BD	(YRI) H.sapiens
2839	non-BD	(YRI) H.sapiens
876	BD	(ZAM) D.melanogaster
4852	non-BD	(ZAM) D.melanogaster
